# Identification of chemo-sensory genes from antennae of female banana pseudostem weevil, *Odoiporous longicollis* by transcriptomics approach

**DOI:** 10.1101/2022.06.16.496379

**Authors:** Kannan Mani, Padmanaban Balakrishnan, Victoria Soroker

## Abstract

In the present study, the female *O. longicollis* antennal transcriptome was constructed by Illumina Hiseq 2500™ sequencing, with the aim of discovering olfaction-related genes. Totally 12, 411 unigenes were identified from the transcriptome assembly and the putative genes functions were annotated using gene ontology tools. We identified 46 putative chemosensory unigenes likely essential for insect olfaction including 19 odorant binding proteins, 3 Niemann–Pick type C (NPC) protein, 6 odorant receptors, 15 ionotropic receptors, and 3 sensory neuron membrane proteins. The key function of these chemosensory genes in the antennae are discussed. Phylogenetic analysis of NPC revealed that the identified proteins had a close relationship with Coleopterans than other insects. This is the first ever report on identification of olfactory genes from *O. longicollis* which may provide new leads for control of this major pest.
