## Supplementary file 1 for "Identification of chemo-sensory genes from antennae of female banana pseudostem weevil, *Odoiporous longicollis* by transcriptomics approach"

### Sheet: NPC
Gene Name	Unigene ID	Transcript 5'-3'	Transcript length	Predicted protein sequence	Predicted protein length	Status	GenBank accession	NR_annotation	E value	Identities(%)	Signal peptide	Predicted Domains^	InterPro Entry	Pfam
OlNPC1-1	CDS_5361_unigene_4673	ATGTGGTATAAACCAAGGATGTTTTTCTATGGGTTGATCCTTATTTTCGTTTACGTGAAT GAGATTCAATCAGCCCAAAATAACAGTATTTCAAGCCGCACAGATTCACCGTTAGCCCCA TCATCATCACCAAATACTCGATCTGTACAAGGATCTTCTGAAGGCCACTGCGTATGGTAC GGCCAGTGTAACACCAAAGGCAGTTTGAAGCAAAATTGCGTCTACGATGGCCCCCCGAAA CCTCTCAACCAATCCAGTTTTACTATATTCAAACAATGGTGTCCGCATATGGACCCCACT TCGGTCTGCTGTGATGACGCCCAGGTTACCACTATGGCGTCAAGTATTGTTTTGGCGGCG AATTTCTTGAAAAGATGCCCCAGTTGTATGTCA…	4074	MWYKPRMFFYGLILIFVYVNEIQSAQNNSISSRTDSPLAPSSSPNTRSVQGSSEGHCVWY GQCNTKGSLKQNCVYDGPPKPLNQSSFTIFKQWCPHMDPTSVCCDDAQVTTMASSIVLAA NFLKRCPSCMSNLVKQICELTCSPQQSNFIEVTKTNISDQTHKSYVDTVNYYITQEFLEK TYNSCKQVSVPSTGELAMDLMCGNWGALKCSANRWFTFMGQAGPSNPFVPFQINYVNSTS EKVGNYTPMNLPTTPCNKALDASTPACSCVDCEDSCPVPPPEPPKPAPFTIAGFNGLAFI MTFTFVIGSILFLLTVFFFSSGRGMAGLGQASEEMRAAVGRRLASAAYHSSQVALDGSAG EDSPLQSSHRSSVTSEMGHEMDTHSINKIPGEY…	1357	Complete ORF	XM_030896208.1	NPC intracellular cholesterol transporter 1 isoform X2 [Sitophilus oryzae]	0	84.1	Yes	Niemann-Pick C1, N-terminal	IPR032190	PF16414
OlNPC2-1	CDS_4967_unigene_4244	CCGTTTTTGTTGATGGGACTGGGAGTAGATGATATGTTGGTTATAATAAGCTGTTGGGAA GATTTATCAGAGGATGAATGCAAGTTACCTTTGCCAGAAAGAGTTGGTTTAATGCTGAAA CACGCCGGAGTTTCCATAACAATTACCTCGTTTACCGACGTAATAGCCTTCATAATAGGA TCTTCTACGATTCTTCCATGTTTGGAATCGTTTTGTATATACGCGGCCGTAGGTGTGTTT ATGACTTTCGTTTTTGCATTGACGTTTTTCACCGCCTGTTTTGTTCTGGATCAGAAAAGA TTAGAGGAAAAACGTAATGGAATCATTCCATGTATATCTCACGAAACATATCAGCCTAAT GATTGTAGTCAAAGCAAACTGACAAATAAATTT…	1080	MQCFAFFFVTLIAAAYATEVNQCENGNIDNLSGRVQIGNCNKPPCRLRKNTKIPLSLKFQ AGPEFKSLVQQVNANIVGIGFPFVGVDGTSVCDKVFEEDGTTRNDCKFEKGKNYIFKNEI DVLQIYPRIKTVVHWALTDPSTGNQALCFEVPARITN*	157	Complete ORF	XP_030764221.1	NPC intracellular cholesterol transporter 2 [Sitophilus oryzae]	1e-86	77.71	Yes	MD-2-related lipid-recognition domain	IPR003172	PF02221
OlNPC2-2	CDS_6799_unigene_6230	ATGGAAAACAAATTGGTACTTTTCGCCGTCTGCTTGTTGGCGCTTTTTGAATTGGCCCAT GCGGGTTTTAGCGATTGTGGTTCAGTAGATGGCAGTATCGCTGACATATCAATTTCGAAT TGTGCATCGACTGCAAAACGATGCATTTTGAAACGAAATACAAACGCTACAATGGTCATT AATTTTAAACCGAATGTAGAATCAAGTAGCCTTCAAGCTGAAGTTCATGGTGTAATCATG GGAGTACCAGTCCCTTTTGATCTTCCTAACTCGGACGGTTGCAAAGACTCTGGCATAGCT TGTCCGATCAAGCCAGGATCAGCTTACAAATACAGTACAACAATGCCTATTAGCACAAGC TATCCCAGGATAACGTTAGAGATTAAATGGCAA…	453	MENKLVLFAVCLLALFELAHAGFSDCGSVDGSIADISISNCASTAKRCILKRNTNATMVI NFKPNVESSSLQAEVHGVIMGVPVPFDLPNSDGCKDSGIACPIKPGSAYKYSTTMPISTS YPRITLEIKWQLIDADGKNVICAIIPAKIS*	150	Complete ORF	XP_030766412.1	ecdysteroid-regulated 16 kDa protein-like [Sitophilus oryzae]	1e-70	65.33	Yes	Npc2 like, MD-2-related lipid-recognition domain	IPR033916	PF02221
^ Protein domains predicted using InterPro protein sequence analysis & classification database (InterPro 7.6.0)

### Sheet: IR
Gene Name	Unigene ID	Transcript 5'-3'	Transcript length	Predicted protein sequence	Predicted protein length	Status	GenBank accession	NR_annotation	E value	Identities(%)	TMD (No's) 	Predicted Domains^	Inter Pro Entry/panther 	Pfam
OlGluR1	CDS_4820_unigene_4079	ATGGGGTTGACTGAAGTTATCTTGGCTGGATTAGCATCGTTATGCCTTAATTCTACATGT CCCAATGATGATTATAGTCTTCAATATGCATTCAATAGATTCCAAAGCTTAAAAGATGAG TTAAAAAATGAGAATCTTCTGATTACAACTCTAAAGAATGGACCACTCAGCGGTTATATA GCAGAAAATGGCAGTTTGGTGGGGACCGGCGTTGCTTTCGATATAATTAAAATTTTACAA AGAGAGTACGGTTTTAACTACACATTGGTTCCACCAGATGATGGAGTTTTCGAACCACCA GATGGCTTCAATGGCGGAGTTAAAAATATGCTCGTTGAAAAGAAAATTGATATCGCCGCT GCCTTTTTACCGATGCAATACAATGACGTAGTT…	1689	MGLTEVILAGLASLCLNSTCPNDDYSLQYAFNRFQSLKDELKNENLLITTLKNGPLSGYI AENGSLVGTGVAFDIIKILQREYGFNYTLVPPDDGVFEPPDGFNGGVKNMLVEKKIDIAA AFLPMQYNDVVEYSRSLDTAQWVVLMKRPKESATGSGLLAPFTATVWTLIIISLLAVGPI LYIIVLLRARICDEKEDIVFSLPACMWFVYGALLKQGSTLNPRTDSSRILFSTWWIFITI LTAFYTANLTAFLTLSKFTLPISEPEDIMKKQYKWVTNKGNGIIEELTNSREYSSGDGKS LYEQIGIPKLQIDAEEDIILTDFVTKQNFMYIRERTVLESLMYEDYKQKTKANTTESARC TYVITDFPVCTFPRAFAFTPRFKYKPLFDLTIQ…	562	Complete ORF	XP_030750751.1	Glutamate receptor ionotropic, delta-2 [Sitophilus oryzae]	0	78.11	4	ionotropic glutamate receptors (iGluRs) Iontro_rcpt	IPR001320	PF00060
OlGluR2	CDS_5161_unigene_4452	AATAATATGATTGGGAGTTGGACTGTTTTATTTCTAGTGATTTTTCTTCAGTTACGATAT GTTGAGTGTTTTTCTTTGAATATTACGAATTTACCGATAATGTTGAATGATTTTTTGAGA GTTAACTCGTTGGTCGACAATATATTCACTTTGACTTGTTGGAGCAAACATTATGAAACA TATTTTCAAAAAACGCTGCAAAAACAGATGTTCTCAAGCTGCGACATTGAAGATCTCAGT TATTTGAAGCACCATGGAAATATATTCGTCGATCTGTCTTGTCACGAAGCAAAAGACGTT CTCGCACAAGCTCAAAAACGACGATTGTTTACATCTTCTTTTGTTTGGTTGTTATTAAAC GATTCTCCAATGGACGTTCTAAGTAAAATTATG…	1653	NNMIGSWTVLFLVIFLQLRYVECFSLNITNLPIMLNDFLRVNSLVDNIFTLTCWSKHYET YFQKTLQKQMFSSCDIEDLSYLKHHGNIFVDLSCHEAKDVLAQAQKRRLFTSSFVWLLLN DSPMDVLSKIMVSIDSNVFLIEDNPYGYSMKKIYRPSMKIDVLNHTFVGYWSSNNGYVEV IKNADQNMGRKLLETDIKVSYVVEDNDTVLHLEDYRYNILVDSSTKYNYANLQHLFYLVN ATKSDVYRNSYHTKQIDGKNLTGMIDDIKCGQYIIGGNPIRFVSDRVDEFDFLAKTTKME KKFIFRATPHSYISNVFTLPFDTYVWYSCFGLMVAIFAVVYLVVYWEWKDPVFRKYLIPR LALRPDPIDIFLMEVGSAAQQGFESEPRSNAGR…	551	3' lost	XP_030768284.1	Uncharacterized protein LOC115891845 [Sitophilus oryzae]	0	67.11	2	ionotropic glutamate receptors (iGluRs) Iontro_rcpt	IPR001320	PF00060
OlGluR3	CDS_5990_unigene_5362	AGAAAAGATGACTCGATCGACTCCGTCGAAGAACTTGCAACTCAATCAAAAGTAAAATAC GGTTGTTTAAAAGGTGGTTCGACAGCTTCGTTCTTTGAGAAATCAAACAACTCTCTTTAT CAACGAATGTGGAATAACATGGCAATGGACAAAGCTGTGTTCGAGGATAGCAATGGAAAA GGAGTGGAGAGGATTCAATCAACCAAGAATGGCCTCTACGCTTTTTTCATGGAATCCACT GGTATAGAGTACGAGCTTGAACGAAAATGTGACTTGAGGAAGATCGGAAATCTTCTAGAT TCGAAATCTTATGGAATTGGAATGCCTATGAATGCCGACTATCGTCATTCAATCAATTCT GCCGTACTCAAGCTTCAAGAAACG	384	RKDDSIDSVEELATQSKVKYGCLKGGSTASFFEKSNNSLYQRMWNNMAMDKAVFEDSNGK GVERIQSTKNGLYAFFMESTGIEYELERKCDLRKIGNLLDSKSYGIGMPMNADYRHSINS AVLKLQET	128	5'-3' lost	XP_030746457.1	Glutamate receptor ionotropic, kainate 2-like [Sitophilus oryzae]	1e-75	92.97	0	ionotropic glutamate receptors (iGluRs) Iontro_rcpt	IPR001320	PF00060
OlIR25a1	CDS_3186_unigene_2290	ATGTCTCTACTACATCGAGGACAAGAACAAACAATTCAACATTTTGAAGATGCTTTGTCA ACGATCAGTAAAAATTCAGCTATATCATTCACTAGAATTATTTTGAATGATGACGATGAT GAACTTGAACAAGTATGCACTCATCTAGCCAATGGCATGCATTTCTTGATTGACTTTACT TGGTCTGGAACAGAAATTGCCAAAGAACTTAGCGAAGATATTAACATCCCATATATCCAC GCAGATATATCAATAGCACCATACTTGATGTTCCTAGATGCTTATTTAGACAGTAGGAAC TCCACTGACATCTTGGTCGTGTTTGATAATGAACAATATATAGATCAAGCTTTGTATTTT TGGATCGATTCGACTCGTTTAAGAATGGTTATA…	1461	MSLLHRGQEQTIQHFEDALSTISKNSAISFTRIILNDDDDELEQVCTHLANGMHFLIDFT WSGTEIAKELSEDINIPYIHADISIAPYLMFLDAYLDSRNSTDILVVFDNEQYIDQALYF WIDSTRLRMVISDTFTKRTASRIDQIRPIPSSYALIGTSQNVSNLYQQAKEQGLLKLPDR WNLLLTNIPSKPFNRTLLSLDPVTLLVLKEDFCCNVLQRDVCQCPENFQLDDQFIFWFAL TLDKIIQRSVSEFWDFSGNPQCNTSRYSDETIERFNEVLQTIIDEEQKILRKDGHTVRLN IEGDIEKYYEEDIQVIANYQNRKLTVAPGKQIKAIKPFYRIGITHAMPWSYKEQDPNTGK YYWTGYCADFAHKISELMKFDFEFVEPKSGTFG…	487	5' lost	XP_030750371.1	Ionotropic receptor 25a [Sitophilus oryzae]	0	71.89	1	Ionotropic glutamate receptor, L-glutamate and glycine-binding domain (Glu/Gly-bd)	IPR019594	PF10613
OlIR25a2	CDS_3188_unigene_2292	CAGGTGATTGCAAACTACCAAAATCGGAAGCTGACAGTAGCACCAGGAAAACAAATTAAA GCAATAAAACCATTTTACAGAATCGGAATAACTCATGCAATGCCTTGGTCTTACAAGGAA CAAGATCCAAACACAGGAAAGTATTATTGGACAGGATACTGTGCTGATTTTGCTCATAAA ATATCCGAATTAATGAAGTTCGATTTCGAATTTGTCGAACCAAAATCAGGAACCTTCGGA AAGAAGATTAATGGTACATGGAATGGAGTTGTTGGAGATTTAGCCAGAGGAGATACTGAT ATGGCGATTACAGCCATAATTATGACAGCTGACAGAGAAGAAGTGATTGATTTTGTAGCA CCGTATTATGAACAAACCGGGATCAGTATTATT…	573	QVIANYQNRKLTVAPGKQIKAIKPFYRIGITHAMPWSYKEQDPNTGKYYWTGYCADFAHK ISELMKFDFEFVEPKSGTFGKKINGTWNGVVGDLARGDTDMAITAIIMTADREEVIDFVA PYYEQTGISIIMRKPVRKTSLFKFMTVLKLEVWLSIVAALVVTGFMVWFLDKYSPYSARN NKKAYTYPCR*	190	3' lost	XP_030750371.1	Ionotropic receptor 25a [Sitophilus oryzae]	4e-117	86.84	1	Ionotropic glutamate receptor, L-glutamate and glycine-binding domain (Glu/Gly-bd)	IPR019594	PF10613
OlGluR4	CDS_5096_unigene_4380	GGTCTGACCGGTGTCATCAAGTTCGATCATCAAGGATTCCGAACTGATTTCATGCTTGAT GTCATCGAACTTACGAGGGATGGTTTAAAAAAGATTGGAACATGGAATTCTAGCGAAGGC GTGAATTTTACGAGGACATATGGAGAAGCATATACGCAAATAGTGGAAATTATTCAAAAC AAGACATTTGTGGTGACAACAATATTGAGTTCGCCGTACGTGATGAGAAAGGAAGCCAGT GAAAAATTGACCGGAAATGCCCAGTTCGAAGGCTACGCAGTGGATCTAATACACGAGATT TCGCGTACTCTTGGTTTTAATTACACCATCAAATTGGCTCCGGATGGACGATACGGTTCT TTGAATCGAGAAACCAAAGAGTGGGACGGTATG…	537	GLTGVIKFDHQGFRTDFMLDVIELTRDGLKKIGTWNSSEGVNFTRTYGEAYTQIVEIIQN KTFVVTTILSSPYVMRKEASEKLTGNAQFEGYAVDLIHEISRTLGFNYTIKLAPDGRYGS LNRETKEWDGMIRELLDQKADLAIADLTITYDREQAVDFTMPFMNLGISILYRKPIKQP	179	5'lost	XP_030751944.1	Glutamate receptor ionotropic, kainate 2 [Sitophilus oryzae]	2e-120	99.94	0	Ionotropic glutamate receptor, L-glutamate and glycine-binding domain (Glu/Gly-bd)	IPR019594	PF10613
OlGluR5	CDS_7659_unigene_7164	GATGGACAGTGCCTCAGGGGTCTTCCCTGTCATCGAGTATTGACATCGGATAAAGATAAT CTAACTTTAGTTTTTAACGAAATGCAAAGACTGGAAGAAGAAGAGGAAGAAGGAGACTCG AAAGCGGATAATTTGGAGTACGGCGACTACAGCAGATACGATCACGACTACGCCGGCGAT GATGACAAGTTTTTTCCTTTTCAAAAATTTAAATATCGAACCAATTGTTGTTATGGCCTC GCGATGGATTTATTGGAAAATATCGCACAAGAACTAGAGTTTGATTTCAGGTTATATATC GTAGCGGATGGGATGTTCGGATCGAGAATACCAATGATGAAGGAGGAAGGAAGGATCAAA AGGGATGTCGGTAAAACATTTCTCAGTTACAGG…	519	DGQCLRGLPCHRVLTSDKDNLTLVFNEMQRLEEEEEEGDSKADNLEYGDYSRYDHDYAGD DDKFFPFQKFKYRTNCCYGLAMDLLENIAQELEFDFRLYIVADGMFGSRIPMMKEEGRIK RDVGKTFLSYRVKDELGKGGPKPKEEKFGGDMKWNGIVGDLVSGAAHMSFAAL	173	5'lost	XP_030766929.1	Uncharacterized protein LOC115890746 [Sitophilus oryzae]/Glutamate receptor NMDA 3B	7e-85	78.86	0	Ionotropic glutamate receptor, L-glutamate and glycine-binding domain (Glu/Gly-bd)	IPR019594	PF10613
OlGluR6	CDS_3189_unigene_2293	CAGGTGATTGCAAACTACCAAAATCGGAAGCTGACAGTAGCACCAGGAAAACAAATTAAA GCAATAAAACCATTTTACAGAATCGGAATAACTCATGCAATGCCTTGGTCTTACAAGGAA CAAGATCCAAACACAGGAAAGTATTATTGGACAGGATACTGTGCTGATTTTGCTCATAAA ATATCCGAATTAATGAAGTTCGATTTCGAATTTGTCGAACCAAAATCAGGAACCTTCGGA AAGAAGATTAATGGTACATGGAATGGAGTTGTTGGAGATTTAGCCAGAGGAGATACTGAT ATGGCGATTACAGCCATAATTATGACAGCTGACAGAGAAGAAGTGATTGATTTTGTAGCA CCGTATTATGAACAAACCGGGATCAGTATTATT…	1653	QVIANYQNRKLTVAPGKQIKAIKPFYRIGITHAMPWSYKEQDPNTGKYYWTGYCADFAHK ISELMKFDFEFVEPKSGTFGKKINGTWNGVVGDLARGDTDMAITAIIMTADREEVIDFVA PYYEQTGISIIMRKPVRKTSLFKFMTVLKLEVWLSIVAALVVTGFMVWFLDKYSPYSARN NKKAYTYPCREFTLKESFWFALTSFTPQGGGEAPKALSGRTLVAAYWLFVVLMLATFTAN LAAFLTVERMQAPVQSLEQLARQSRINYTVVKDSEIHEYFINMKFAEDTLYRMWKELTLN ASTDDTRYRVWDYPIREQYGHILLAINDSNPVKNAKEGFKLVNEHLDADFAFIHDSSEIK HAISKNCNFTEVGEIFAEKPYSIAVQQGSHLQD…	550	Complete ORF	XP_019770830.1	Ionotropic receptor 25a [Dendroctonus ponderosae]	0	82.36	3	Ionotropic glutamate receptor, L-glutamate and glycine-binding domain (Glu/Gly-bd)	IPR019594	PF10613
OlGluR7	CDS_7594_unigene_7087	GAGATGCTCTCTGATGGTTCTTGGAAAAAGAACAACGTGACAAATTTCATCACCTGCGAT GACTATGAACCAAAATATAGTCCCAAAAGGTTCAATTTGGACTTACGCTCTTACTTACAA AAGGAAACTACAGAACCTCCAATCTATGGCCCATTTGACGTAGTTACGAATGGCATGAGT TACATGCAATTTTCCATGGCACTTTCAGCCGTTTTCATTCGATCTGGAGCTTCGGACAAG TCCAATCAATTGGGTGTTTGGCAAGGAGGTTTCGACAACAATCTAACCCTCGTCAATTCC AAAGAAATGAAAAATTACACTGCTGATGTTGTCTATAAAGTTGTAACTGTAGTGCAAAAA CCATTTATAATTAAAGATGAATCAGCACCAAAA…	1827	EMLSDGSWKKNNVTNFITCDDYEPKYSPKRFNLDLRSYLQKETTEPPIYGPFDVVTNGMS YMQFSMALSAVFIRSGASDKSNQLGVWQGGFDNNLTLVNSKEMKNYTADVVYKVVTVVQK PFIIKDESAPKGFKGYCIDLIDEIASILHFDYEIEAVADGKFGNMDENGNWNGIIKDLID KKADIGLGSLSVMAERENVIDFTVPYYDLVGITILMKLPETPASLFKFLTVLENEVWLCI LAAYFFTSFLMWVFDRWSPYSYQNNREKYKDDEEKREFNLKECLWFCMTSLTPQGGGEAP KNLSGRLVAATWWLFGFIIIASYTANLAAFLTVSRLDTPIESLDDLSKQYKIQYAPVNGS STMTYFQRMADIEARFYEIWKDMSLNDSLSDVE…	608	Complete ORF	XP_030756779.1	Ionotropic receptor 25a [Sitophilus oryzae]	0	92.28	3	Ionotropic glutamate receptor, L-glutamate and glycine-binding domain (Glu/Gly-bd)	IPR019594	PF10613
OlIR75b	CDS_5162_unigene_4453	ATGAATTTCGAGAATAAAAATCGAGATTTCTACAATAAAATACATAAGCCCGTATTTTAC GCGATCGAAGAAGGCGTAAGCAAAATGAAAGAAGAATTCTTTGCTTTCTACGCGGACACG GCGAGCGTTTACAAATACGTTAGCGATTGGTTTTGGGAACACGAGAAATGTGGATTGAGA GAAATACCGTTTCGAAACAGTTATGTTGATTATTGGTTAATAATGAAGAAAAATACAACG TATAGAGATTTATTTCGAGCAGGAATGCAGAAAATTGCTGAAGTTGGTTTGAGAAGTCGA	300	MNFENKNRDFYNKIHKPVFYAIEEGVSKMKEEFFAFYADTASVYKYVSDWFWEHEKCGLR EIPFRNSYVDYWLIMKKNTTYRDLFRAGMQKIAEVGLRSR	100	no	XP_030768284.1	Uncharacterized protein LOC115891845 [Sitophilus oryzae]/IR	8e-46	75	0	Ionotropic receptor 75B	PTHR42643:SF17	Nil
OlIR25a3	CDS_7593_unigene_7086	CAAAATGTCGCTACTCGTCATCTGATTGACGAAATCAATCAGGATTCGGCAAAAGTACCC GATCAACTGGAGGATTTGGTCAAACTTGATTTGAAAAACTTCTTCGTTCTTGGTAGCTTG GATAGTATCAAAAACGTATTGGAAGCGGCTGAAATAAAGAATCTGTTCAATAGAAAGTTT GCCTGGCATGTTCTAACTAAGGATAAAGGTGATTTGAAATGTAACATCAAAAATGCAACG ATACTTTTTGCAAAACCTTTGGTGAATACCATCTATCAGGATCGATTGGGCACGATCAAG ACATCGTTTCAATTAAACGCTGAACCGGAGATTGATGCTGCCTTTTATTTCGATCTTGCT CTTAGGTCCTTTTTAGCAGTG	381	QNVATRHLIDEINQDSAKVPDQLEDLVKLDLKNFFVLGSLDSIKNVLEAAEIKNLFNRKF AWHVLTKDKGDLKCNIKNATILFAKPLVNTIYQDRLGTIKTSFQLNAEPEIDAAFYFDLA LRSFLAV	127	no	XP_030756779.1	Ionotropic receptor 25a [Sitophilus oryzae]/IR	3e-69	88.19	0	Ionotropic receptor 25A	PTHR18966:SF411	Nil
OlANF1	CDS_2580_unigene_1636	TGGTATTTACTACAAGGAGGTCTGTTTCATCCCACCGACGATAAGCAGGAAATTGCATTC CGATATGCAGTAGAGAAAATTAATAGCGATCGCACCATTCTGCCCAGATCCAAGCTCCAA GCGCAAATCGAGAAGATACCGCCTCAAGACAGTTTTCACGCGTCAAAGAAAGTTTGTCAT CTTCTGAGGACGGGGGTGGCGGCTATTTTCGGCCCACAATCTCCCCACACCGCCAGTCAT GTACAGTCTATTTGCGATACCATGGAGATTCCCCACTTGGAGACCCGATGGGACTATCGG CTTCGGCGAGAGAGCTGTTTGGTCAATTTGTATCCCCAC	339	WYLLQGGLFHPTDDKQEIAFRYAVEKINSDRTILPRSKLQAQIEKIPPQDSFHASKKVCH LLRTGVAAIFGPQSPHTASHVQSICDTMEIPHLETRWDYRLRRESCLVNLYPH	113	check	XP_002425881.1	Conserved hypothetical protein [Pediculus humanus corporis]GR-k	1e-68	91.67	0	Receptor, ligand binding region (ANF_lig-bd_rcpt)	IPR001828	PF01094
OlGluR8	CDS_6282_unigene_5669	GCCATAGGAATGACAAAAGGTTTTCCTCTAAAGGACAGTATATCTGCAGTCATAGCCAAA TACTCCTCCAATGGATACATGGATATTCTCCAAGAAAAGTGGTACGGTGGCCTTCCTTGC TTTAAGTTAGCTCAAGAAATAGCACAACCACGACCTTTGGGTGTAGCTGCTGTAACTGGT GTCTTCATTCTCTTAGGAATGGGTATATTTATAGGATTAGTGACTTTGCTAGTTGAACAT TTATTTTTCAAATATGTTCTTCCAGTTTTAAGAGACAAACCAAAAGAAAGTATGTGGAGA	300	AIGMTKGFPLKDSISAVIAKYSSNGYMDILQEKWYGGLPCFKLAQEIAQPRPLGVAAVTG VFILLGMGIFIGLVTLLVEHLFFKYVLPVLRDKPKESMWR	100	no	XP_030766929.1	Uncharacterized protein LOC115890746 [Sitophilus oryzae]/Glutamate receptor NMDA 3B	8e-63	99	0	ionotropic glutamate receptors (iGluRs)	PTHR18966:SF448	Nil
OlANF2	CDS_8067_unigene_761	GAAACTGCTTTAATATTTGATGCTGTTCACATGTTTACGGAGATTATTACAAAAATGGAA GAGCAAGAACCTTTTGGCGTTGCTTTGGACTGTTATCAACCAGACAGCTGGGTTCATGGT TACAGCATCGTCAACTTCTTAAAAACGAGCAGCTACAAGGGTCTAACAGGTCCAATAGAA TTCAATAACGAAGGTTATCGCAGCGCCTTCAACCTGCAGATGTTCGAACTTCGCGAGGGA GGTATCACCACCATAGCTCTATGGAATTCGTCGGAAGGTCTCAACATTACTAAGAAATAT TCTGAACCGCAAGAACCGGCC	321	ETALIFDAVHMFTEIITKMEEQEPFGVALDCYQPDSWVHGYSIVNFLKTSSYKGLTGPIE FNNEGYRSAFNLQMFELREGGITTIALWNSSEGLNITKKYSEPQEPA	107	no	XP_030749785.1	Glutamate receptor ionotropic, kainate 2-like [Sitophilus oryzae]	1e-45	71.7	1	Receptor, ligand binding region (ANF_lig-bd_rcpt)	IPR001828	PF01094
OlGluR9	CDS_2235_unigene_1260	TGGAAGAAAGAACGAGAAGGAGAACCGTGTCCATCTGAAGTTCTTGAAAACACGGATGCC TTGGCTTTGGAGAATGTAGGTGGTGTTTTCCTTGTTCTAGGAGTTTGTATAGGTTTAGCT TTCTTCATCGCCATATTGGAATTTTTGTGGAACGTTCATAATGTATCTGTAGAAGAACAT CTAACTTACCTGGAAGCACTTGAAATCGAACTAAAATTCGCCTGTAATATTCTCATCACC AAGAAACGAGTAAAACCTCTTCTGTCTGAGTCGTCGTCATCGAAATCCGACGACGAATCC AAACCTAACCTAGGAATATTAAATGGAGCCGCTTCATTTCTTAATATAAATACCAGTATC ATACACAAAATGGGATCAACTGAAGTTCTAGAT…	444	WKKEREGEPCPSEVLENTDALALENVGGVFLVLGVCIGLAFFIAILEFLWNVHNVSVEEH LTYLEALEIELKFACNILITKKRVKPLLSESSSSKSDDESKPNLGILNGAASFLNINTSI IHKMGSTEVLDKDSVRTRKSSSSKRGS*	147	no	XP_030746457.1	Glutamate receptor ionotropic, kainate 2-like [Sitophilus oryzae]	6e-53	78.23	0	ionotropic glutamate receptors (iGluRs)	PTHR18966:SF350	Nil
^ Protein domains predicted using InterPro protein sequence analysis & classification database (InterPro 7.6.0)
 TMD − transmembrane domains

### Sheet: OR
Gene Name	Unigene ID	Transcript 5'-3'	Transcript length	Predicted protein sequence	Predicted protein length	Status	GenBank accession	NR_annotation	E value	Identities(%)	Signal peptide	TMD (No's) 	Predicted Domains^	Inter Pro Entry	Pfam
OlOr-1	CDS_240_unigene_10244	ATGGGTAGCTTATCATCAGCACATCATTCAGTATTGAATATTTTCAACAGTTTTTACGAA ATTGTGAAATGTATTTTTTTCAGGTTATCAGAGGAATTAAATTATATTTGCAAATTAACA ATTGGACATGTATACCTCATTGTAGCCCTTGTTATTGGTTGTTTGGGGAGTCAATTATTA CATCAATCAACCCCAAAAGCTTTAGCCTTCATGACCGCTTATATGGTAGCGATGTTTTAC AGTTGTCATGCCGGTCAAGCCATATCCGATGAGTCATACAGCATTGGGGATGAAGTTTAT AACAGTAATTGGTACGAGGCCAAGCCGAAGATACGAAAATATCTTCTCCTCGTGATAGTA AGGAGCCAGAAACCAATTAAGATTGATGCATTA…	420	MGSLSSAHHSVLNIFNSFYEIVKCIFFRLSEELNYICKLTIGHVYLIVALVIGCLGSQLL HQSTPKALAFMTAYMVAMFYSCHAGQAISDESYSIGDEVYNSNWYEAKPKIRKYLLLVIV RSQKPIKIDALPLGTADYPF	140	5'-3' lost	XP_030756946.1	uncharacterized protein LOC115882837 [Sitophilus oryzae]/OR	2e-28	49.09	no	2	Olfactory receptor, insect	IPR004117	PF02949
OlOr-2	CDS_3204_unigene_231	ATGATGAACACATTCAAAGTGGCGGGCTTGGTAGCCGACCTGATGCCCAATATCAGGTTG ATTCAAGCCTCCGGTCATTTTATGTTAAACTATCATGCAGATAATTCTGGTGCAATACAC GGCCTTAGGCTGGGATATTGCTGTATGCATCTCCTATTCGTATTACTTCAATTCGGCTGT ATTTTTGGTAACTTGGTAAAAGAAAAAGATAACGTCAATGACTTAGCTGCAAATACCATC ACAATTCTATTTTTCACGCATTGTTTGACCAAATTTATATATTTTGCTGTTAGATCAAAA CTATTCTATAGAACATTAGGAATATGGAATCAAGCAAACAGTCATCCGATATTTGTAGAA TCAAACAATAGATATCATGCATTAGCGTTGAAG…	1449	MMNTFKVAGLVADLMPNIRLIQASGHFMLNYHADNSGAIHGLRLGYCCMHLLFVLLQFGC IFGNLVKEKDNVNDLAANTITILFFTHCLTKFIYFAVRSKLFYRTLGIWNQANSHPIFVE SNNRYHALALKKMRNLLYIIMIGTIFSASAWTGITFMGESVHYIKDPNNENETISEEIPR LLIKSWYPFNAMSGMSYYIALVFQVYYVLFSLLHANLLDSLFCSWLIFACEQLQHLKEIM KPLMELSASLDTYVPKSADLFKAPSSATSQDNLIENDYNAKNDELNLKGVYSTRQELGNL TFRSGALQTFGQGGGGVGPNGLTKKQELMVRSAIKYWVERHKHVVRLVTAIGDAYGVALL LHMLTATIMLTLLAYEATKIDGVNVYAATTLGY…	482	Complete ORF	AOO35283.1	olfactory co-receptor [Rhynchophorus ferrugineus]/OR	0	97.71	no	7	Olfactory receptor, insect	IPR004117	PF02949
OlOr-3	CDS_4077_unigene_3260	ATGACCAAGGTAAACACCATAGGGATTGGTGATCTATATTCATTAGCCTACATTGTACTT TTGGTAACGCAAATTTTTTCATATGCTATGGCTGCTAACGAAGTGAAAATTCAGAGTGTA AAAGTAGCTGATGCTATATACCAAAGCGACTGGTATAGATTTGACAAAAATTCTAAACAA TCAGCTTTGATAATGATGACTAGAGCTCAAAAACCTCTAGAGATGACCATTGGTCCTTTT GCTCCTATGACCAATGAAACTGCGCTTATGATGATGAAGGCCTGTTACTCATATGTTGCC TTTATGCAAAACTCAACACCCGATATTGAAGAAAGTGTTTAA	342	MTKVNTIGIGDLYSLAYIVLLVTQIFSYAMAANEVKIQSVKVADAIYQSDWYRFDKNSKQ SALIMMTRAQKPLEMTIGPFAPMTNETALMMMKACYSYVAFMQNSTPDIEESV *	113	5'lost	QCS37752.1	odorant receptor [Rhynchophorus ferrugineus]/OR	2e-41	65.71	no	1	Olfactory receptor, insect	IPR004117	PF02949
OlOr-4	CDS_474_unigene_10497	TATATTCAATATTGCAAAATGAATTACCTCAAAATTGATCTTTTCGGTCGCTGCATTGAA CTATGTTATCTAATGGGAATCATACCCGAACTACCTGATGGAAAAAATAAATCAGGTATC ACGTACAAAATATACGCTTTTCTAATGTACTACAGCGGCTACGTGTTCAACATGTGCGAG TTTATTAAACTAGGCCAGAATATCGTCGAAGGGAATAGTAGCCTAGAGTTGGTGATCACC AACTACATGTTAGCATCTCTGCATTTGGCTGGCTTATTGAAGTCTCGCTTGGCTAAAAGT AAAAAGGGAGCAGAATATTTTCAGAAATTAGTCGATTTTGAAAGCAAACTGTATCAAAAT CGTAGCGAAAAGCTAATTAAATTATACAAGAAT…	897	YIQYCKMNYLKIDLFGRCIELCYLMGIIPELPDGKNKSGITYKIYAFLMYYSGYVFNMCE FIKLGQNIVEGNSSLELVITNYMLASLHLAGLLKSRLAKSKKGAEYFQKLVDFESKLYQN RSEKLIKLYKNNISEFRTTAAGYFGCVFMVVLCYGSTSLFRQKQYVIIGNITYEAKQLPI SVWSPFNQYTQYLLSYTWSLSIGTQLAFYFVAGDLICFGYTIFALCNLEMLKNFITDFFN KAKEIQQQLNCDELESYRILQRECIIMHQDIISYIEDLNSHIKYLMLMDFLPGSIQVAA	299	3'lost	XP_019773017.1	PREDICTED: uncharacterized protein LOC109546480 [Dendroctonus ponderosae]	7e-49	34.48	no	4	Olfactory receptor, insect	IPR004117	PF02949
OlOr-5	CDS_5969_unigene_5339	GATCAGGACATTATAAAATACAACAATCACCACAATGTATCACTCGAACCTCATACTTGG TTTCAGTTTTGGTTTCCCAAACCGAAATTAGATCACCGTGTTTCAGTTTATTTTGTAAAT GCATGGTTTGGCTTTATAGCAGGATCATCAAATATAACATGGCATTCAGTTTTGGTAACT CTTATGATTTTTGCCAGTACTCAATTACAAATATTAAATATACGACTAAAGACGTTTATT AAAAATGGGGAAGAAAATTTAGATAATAAAATAATAGAATTGAAAGGATATATAAAGGAA CATCAACATTTAATTAGTTACGTTGAAGATTTGAATAAAGGAATCAGATGGGTGCAATTG ATGCATTTCATTTTAAATTCATTTGAAATTTCA…	444	DQDIIKYNNHHNVSLEPHTWFQFWFPKPKLDHRVSVYFVNAWFGFIAGSSNITWHSVLVT LMIFASTQLQILNIRLKTFIKNGEENLDNKIIELKGYIKEHQHLISYVEDLNKGIRWVQL MHFILNSFEISFTVTGLLQVLMKIRTL*	147	5'-3'lost	XP_030758723.1|	odorant receptor Or2-like [Sitophilus oryzae]	1e-36	48.23	no	0	Olfactory receptor, insect	IPR004117	PF02949
OlOr-6	CDS_6974_unigene_6410	CAACTAGCCTCATTGATGTATCAATTAATGAACAATTTAAATGTGATACAAGTAATATTG CTCGGAATATTTATAATCACATTGATAATCAGACTACACCTTTACTGCAATAATGCGAAC AAAATAACAGTCGAAAGCCAAATGCTTGGCGATCTATGGTATCAATCCGACTGGACCGAG GTGCCCTTAGACGTCCAAAGAAACACGATTATATGTATAGCGAGGGCTCAAAGACCTTTA GCAATAACAGTGGCTAACTTTCAGAATGCATCTCTCACAACATTTGTAGCTATTCTAAAA GCTACCTACACCTATATGATGTTTCTAACAACGTTCTAA	339	QLASLMYQLMNNLNVIQVILLGIFIITLIIRLHLYCNNANKITVESQMLGDLWYQSDWTE VPLDVQRNTIICIARAQRPLAITVANFQNASLTTFVAILKATYTYMMFLTTF*	112	5'lost	XP_019773011.1|	PREDICTED: uncharacterized protein LOC109546474 [Dendroctonus ponderosae]OR	2e-26	48.65	no	1	Olfactory receptor, insect	IPR004117	PF02949
^ Protein domains predicted using InterPro protein sequence analysis & classification database (InterPro 7.6.0)
 TMD − transmembrane domains

### Sheet: OBP
Gene Name	Unigene ID	Transcript 5'-3'	Transcript length	Predicted protein sequence	Predicted protein length	Status	GenBank accession	NR_annotation	E value	Identities(%)	Signal peptide	Predicted Domains^	InterPro Entry	Pfam
OlOBP1	CDS_1122_unigene_11202	ATCAGATTGAGAGAATCAGTAGTTTGCGATTCGACGATACTTAAGATGAAACCTCTAGTG ATTGCTTGTCTTCTTTTAGGGGTACTTCAAGTCAGAGGTGCTCCATTGAACAGTGATCAA AAGGATAGACTATTAGCTTACCACAAGGATTGCTTGGCTCAATCTAAAGTTGATGAAGAA CTCGTAAACCAATCAAGAAAAGGCAATTTGAGCGACGATCCTGCTTTTAAATCCTACCTG AACTGTTTCTCTCAACGGATCGGTTTCCAAAATGCTGAGGGTGCTGTACAAAAAGATGTT TTTGAACAGAAAGTAGGAAAAACCGTTGATGATCCAGCTGTATTAAAGAAACTGGTCGAT CAATGCACCAGTGAAAAAGAAAATCCTGTAGAA…	660	IRLRESVVCDSTILKMKPLVIACLLLGVLQVRGAPLNSDQKDRLLAYHKDCLAQSKVDEE LVNQSRKGNLSDDPAFKSYLNCFSQRIGFQNAEGAVQKDVFEQKVGKTVDDPAVLKKLVD QCTSEKENPVETSYFIAKCLRDVAPDIEIFKVNPDVVYLPNEVAQQVYLIHQDCAAQFNQ DPHEIDNARKQNALFNDEKYQGYLNCFLKRQGFQSEDGQVNKDGFIKNLGQVIDDQAVLD GLISKCAIQQETP	253	CompleteORF	XP_030764820.1	uncharacterized protein LOC115889043 [Sitophilus oryzae]/Tenmo B1	6e-106	61.54	SP	PBP/GOBP family	IPR006170	PF01395
OlOBP2	CDS_183_unigene_10186	TCTGCATTCTCAGTGTTACAATCCAAAAATCTCATCACCATGAAACTGTTTGTTACCGTA TTACTTTGCGTGTCTATTGCCATGGGGCAATCCGTATTGGAAAAATGGGAACAGCTTCAC CATATATGTCAAGCTGACCCAGCCACTTTCGTTGACGAATCAATCTTTGAAAAAGTCAAA AATAACGAAACAGTGGAACTGCCACCAAACTTTGGGGCGCATGTTTTCTGCATGACTGTC AATTTAAATATCCAAGATGCTCAAGGGAACTTCAACAAGGAAATCACCGCTCAGTTGATT GGTGAAGTTGTGAACGATCCAGCTAAAGTAACACGAGTCGTTAACGAATGTGCTGTATCC AAAGGAACCAAAGAGGATTCAGCT	384	SAFSVLQSKNLITMKLFVTVLLCVSIAMGQSVLEKWEQLHHICQADPATFVDESIFEKVK NNETVELPPNFGAHVFCMTVNLNIQDAQGNFNKEITAQLIGEVVNDPAKVTRVVNECAVS KGTKEDSA	128	5'-3'lost	QCT83269.1	odorant binding protein 15 [Sitophilus zeamais]/TENMO B1	1e-55	73.5	0	PBP/GOBP family	IPR006170	PF01395
OlOBP3	CDS_312_unigene_10317	CCCGAAAGCACTTCATTTTTCATTGCCAAATGTCTTCATGAAAATTCTCCTGTGTATGTA GAACTATTCCCAAGGGAAATTCCTGTACCTGATGAAATAGCTAAAATCATCATACAACAC GGACGAGAATGTCTTCAGGAAACTGGCGTAGATCGTGAATTAGTTCAAAAAACTAGAGAA GGTATTTATGAAGAAGATCCCAAGCTGAAAGAATTCGCTTTTTGTATGGGTAAAAAGGCT GGTTTTATCGACGAATCTGGAGAACTTCAGTTAGATGTTTTGAGACAGAAAACGAGCCAA TTGATTAAAGATCCCGTTATTGTTGAGAAATTGGTTAAACAATGCAGTGTTAAGAAGGCT ACTCCTCAAGAAACATCATTTGATTCATCAGTT…	771	PESTSFFIAKCLHENSPVYVELFPREIPVPDEIAKIIIQHGRECLQETGVDRELVQKTRE GIYEEDPKLKEFAFCMGKKAGFIDESGELQLDVLRQKTSQLIKDPVIVEKLVKQCSVKKA TPQETSFDSSVCFSKNSPGKLSITRFGVLTAAQTEKSRKLIKECSQESSVSRDLVLKARK GDFADDLLLKQYFFCISRKANILSEDGEFNAETIRKNLTELFNAEEAEKLLEKCSKKQDT PLNTSFESFRCFYNNAP	257	complete ORF	XP_030764820.1	Uncharacterized protein LOC115889043 [Sitophilus oryzae]/Tenmo B1	2e-126	70.7	SP	PBP/GOBP family	IPR006170	PF01395
OlOBP4	CDS_3441_unigene_256	ATGAAAACATTCGTTGCTATCATTGCTGTTATCAGTATAGCCGCCTGTGTGAACGCTGAC CTCAGCGATGAACAAAAACAAAAAGTGGTAGCATATGGCAAAGAATGTATCACTGAAACA GGTGTAGACAAGGAACTTGTCCAAAAAGCTAGAGAAGGTAACTTTAACGAGGACGCCAAA TTGAAATCTTTCGCGTTTTGCATTTCGAAGAAGATCGGTTTCCAAAGTGAGAACGGTGAT CCTCAAGCCGAAGTAATCAAGCAGAAATTGTCTGGAGCCATCAATAATCCCGAAGCTGCC GACCAACTTATTGCTAAATGTTTGGAAAAGAAAGATACTCCCGAAGAAACGGCTTTCCAA ACATTCAAATGTTATTATGAAAACACACCCACC…	411	MKTFVAIIAVISIAACVNADLSDEQKQKVVAYGKECITETGVDKELVQKAREGNFNEDAK LKSFAFCISKKIGFQSENGDPQAEVIKQKLSGAINNPEAADQLIAKCLEKKDTPEETAFQ TFKCYYENTPTHISIF*	136	complete ORF	QCT83279.1	Odorant binding protein 25 [Sitophilus zeamais]/Tenmo B1	4e-73	76.47	SP	PBP/GOBP family	IPR006170	PF01395
OlOBP5	CDS_3643_unigene_278	ATGAGGATTTTAGTTGTTGTTGGAGTATTGGCATTACTTGTGCATAATGGAAGCTGCGCT ATGTCAGAGGCTCAAGTGAAAGCTGCTAAGAAACTTGTTAGAAATGCCTGCATACCTAAA TCTAAAGTAAACGAAGAGCAAGTTGATGGAATGCACAATGGAAACTGGGATTTGGATAAA CGCGGAAGGTGTTATCTACAATGTGTACTTAACTTCTATAAATTGCAAAAGCCTGACAAT TCACTAGATTGGGAGTCAGGTATAAAAATGATGGAAACTCAAGCGCCACCATCTTTAGCT CCACATGGAACAAGATCCATGAATCAATGTAAAGACTCAGCACAAACACTAAATGACAAA TGTATGGCAGCATATGAAATAGCCAAATGTATA…	429	MRILVVVGVLALLVHNGSCAMSEAQVKAAKKLVRNACIPKSKVNEEQVDGMHNGNWDLDK RGRCYLQCVLNFYKLQKPDNSLDWESGIKMMETQAPPSLAPHGTRSMNQCKDSAQTLNDK CMAAYEIAKCIYDIDPEQYFWP*	142	complete ORF	ANE37552.1	Odorant binding protein 8 [Rhynchophorus ferrugineus]	2e-79	83.72	sp	PBP/GOBP family	IPR006170	PF01395
OlOBP6	CDS_3789_unigene_2932	ATGATCATGACAAAAGCTAATATCATACTATTGGTTGTAGTTGGTGCAGTTATTAAGTTA ACTGATGCACAACGTGACCCTCAACGACAAAAAATTATTGACTTCCACGCTGAATGTCTT GATGTTCATGGCGTAGATGAAGAAGCAATGATCGCAGCTCTGGACGGACAACCACCAGAA GATGATGCCTTTTACAATCATTTGTTCTGCGCCGCCAAAAAAGCCAAAGTAATGGATAAC AACGGTGCAGTCAATGTCGAAAACTTCCATCTTGATATGGCTGATGTTATCGATGCACAT AACATAGAAAATATACAGAATATTATCAGAAAATGCCTGGTTCAAAAAGAGGATATTATG ACGACACTGAGAGATGCTGTTCAGTGTTTCGTA…	414	MIMTKANIILLVVVGAVIKLTDAQRDPQRQKIIDFHAECLDVHGVDEEAMIAALDGQPPE DDAFYNHLFCAAKKAKVMDNNGAVNVENFHLDMADVIDAHNIENIQNIIRKCLVQKEDIM TTLRDAVQCFVKENHNL*	137	complete ORF	XP_030764725.1	Uncharacterized protein LOC115888972 [Sitophilus oryzae]/Tenmo B1	4e-65	70.29	sp	PBP/GOBP family	IPR006170	PF01395
OlOBP7	CDS_3875_unigene_3026	ATGGAAAAGTTAATTGCTCTATTGCAACTAGTAGCAATGATTGTCATATCTTCAGCGGAT ATGGATACAGATCAACGAAAACAGTTTCTAAATTTCCAAAGTGAATGTATGCAAGCCACT GGAACAACAGATGAAATGGTGTTTAACGCCTTTCGTGGAGAGTTTTCAGATTCTCCGGTT TTCAAGAATCATTTGGTCTGCATGGGACTAAGAAGTGGAATAATCGATGAACAAGGCAAC TTTCATAAGGAGATATTAAAAAGAGGGCTTATGCTGTTTGCTCCCAATGAGCCTCTAGTG GAAAGAATAATAGATAAATGTTACGTGCGATACGAAACTCAACAGGATACTGCCTTTAAT ATGATGAAGTGTATGTATCAAGAAAAATTTGGT…	399	MEKLIALLQLVAMIVISSADMDTDQRKQFLNFQSECMQATGTTDEMVFNAFRGEFSDSPV FKNHLVCMGLRSGIIDEQGNFHKEILKRGLMLFAPNEPLVERIIDKCYVRYETQQDTAFN MMKCMYQEKFGI*	132	complete ORF	ANE37548.1|	Odorant binding protein 4 [Rhynchophorus ferrugineus]/Tenmo B1	6e-52	57.25	sp	PBP/GOBP family	IPR006170	PF01395
OlOBP8	CDS_3932_unigene_3095	GATCGAGAGCGGATACGTACGGGATCAATCATGAATGGATTGTTGAAAGTGTCAGTGTTG GTCATTGTGGTGTCGGCCATCTCATGCCAGGACTTTACGGAGGAACAAAGGAAGAAAATC ATTGAAAACCGTAAACAATGCATCGATGAGACCAAAGTTAACCCCGAACTGATCGAAAAG GCCGACCAAGGAAACTTCGTCGACGACGCCGCTCTCAAATGTTTCACCAAGTGTTTCTAT CTGAAGGCCGGATTCGTAAATGACGAGGGCGAAGTGCAGATCGATGTGGTAAAAGCTAAA CTGCCACCTCAGGCCGATAAGGAGAAGGCCCTTGCCATCGTGGAAAAATGTAAAATAAAG GGAAAAGACGCTTGCGAAACCGTTTATCTGATA…	477	DRERIRTGSIMNGLLKVSVLVIVVSAISCQDFTEEQRKKIIENRKQCIDETKVNPELIEK ADQGNFVDDAALKCFTKCFYLKAGFVNDEGEVQIDVVKAKLPPQADKEKALAIVEKCKIK GKDACETVYLIHKCYFEHTHPELNKKAEETKKEEEKKA*	158	complete ORF	ANE37551.1	Odorant binding protein 7 [Rhynchophorus ferrugineus]	4e-85	92.48	sp	PBP/GOBP family	IPR006170	PF01395
OlOBP9	CDS_399_unigene_1041	ATGTCTTGTCTTTTTATTATTTTATTAATATCCCTGGTGTATAGTTCTGTTTACGGGGAA ATGTCATTGGAACAACACAAAAGATTCTTCGATTTCCAACAACAGTGTATGCAGGAAACT GGCGCTACTCATGAAATGGTTTTGAGAGCGCTGGGAGGAGACTTTAGTGATACCCCTGCT TTTAAAAATCAGCTAGTTTGCCTAGGAATAAAAAGTGGTATTGTCGATGATCAAGGAAAT TATCACCGAGATGTGATGAAAAGAGAAATGATGATGTTTATTAGCGATGAAAACAAAGTT GATAATATGTTGGATAAGTGTTACGTGCATTACGATACCCAACAGGAAACAGCTTTTAAT ATGATGAAGTGTATGTTCAAAGAGCATTTTGGT…	399	MSCLFIILLISLVYSSVYGEMSLEQHKRFFDFQQQCMQETGATHEMVLRALGGDFSDTPA FKNQLVCLGIKSGIVDDQGNYHRDVMKREMMMFISDENKVDNMLDKCYVHYDTQQETAFN MMKCMFKEHFGA*	132	complete ORF	AVR54526.1	Odorant binding protein OBP1768 [Rhynchophorus ferrugineus]/TENMOB1	3e-60	66.67	sp	PBP/GOBP family	IPR006170	PF01395
OlOBP10	CDS_476_unigene_105	ATGAAGCAATTTGTAATTATAGCAGTTGTTTTAGTAGTAGTCAATGGGTTAAGCGAGAGC TTACTCAATGAAATGAAAGAGAAGATTCAAGGGTTTGGCTTGGAATGCGCTGAACAAGAA AAGGCCACTGAGGAGGATATTCAAGCGTTAATTAAACATGAAGCTCCTGTCACCCATGGA GGAAAATGCACCATTTTCTGTACAATGCAAAAGTTTAATATGATGAAACCCGATGGTAGT TTTGGCGAGGGTGATTTAGAATGGTTAGAAAGAGCTAAAGCTGATGACGCAGAATTTTAC GATAAATTAATGAGTGTACGAGCAACTTGTAAAGAATCACTTCAAATAGATTCCGATCCA TGCGAAACTGCTTTTAATGCCGCCAAATGTGCA…	435	MKQFVIIAVVLVVVNGLSESLLNEMKEKIQGFGLECAEQEKATEEDIQALIKHEAPVTHG GKCTIFCTMQKFNMMKPDGSFGEGDLEWLERAKADDAEFYDKLMSVRATCKESLQIDSDP CETAFNAAKCAKIEGTKIGIAKDL*	144	complete ORF	QCT83275.1	Odorant binding protein 21 [Sitophilus zeamais]/GOBP	9e-63	64.29	sp	PBP/GOBP family	IPR006170	PF01395
OlOBP11	CDS_5497_unigene_4831	ATTGTTTTCGGATTAACGAGAATCGTAAAAACGATGAAAAAATGCGGTTTGGTTTCGATT TTGTGCATTTTTCTTGCGTTTCACGACGTTCACGGTCGAATGACTGAAAAGCAATTGCAA GCTGCTGTTAAGTTGGTACGAAATATGTGCACTGGGAAGACTAAGGCAACTCAAGAGGAT ATCGATAAAATGCATCAAGGAGATTGGGACGTGGATCATAATGCAATGTGCTACATGTGG TGTGGATTAAACATGTACAAATTGATCGATAAAACTAACAGATTTGATAGGAAATCAGCG GAAACTCAACTGGCACAATTACCGGAAAATATGCATGATTACGTAATCAAATGTATGAAT CAATGTGAAAATGCTGCGACAAATTTTGACGAT…	465	IVFGLTRIVKTMKKCGLVSILCIFLAFHDVHGRMTEKQLQAAVKLVRNMCTGKTKATQED IDKMHQGDWDVDHNAMCYMWCGLNMYKLIDKTNRFDRKSAETQLAQLPENMHDYVIKCMN QCENAATNFDDKCYTAWEYSKCMYFCEPEKYFLP*	154	complete ORF	ANE37553.1	Odorant binding protein 9 [Rhynchophorus ferrugineus]	3e-83	79.02	sp	PBP/GOBP family	IPR006170	PF01395
OlOBP12	CDS_6604_unigene_6014	AGAATATTAAAAATGGCAAACATACCATCTCATTTGATATTACTCTTGGTAACAGCTGTT GTTGTTCTGGGAGATTCTGGTGAAGATCACCCTCCACCACCCATCGAGGCTTTAATGGCG CGACCTCAGAAGAGCCAGATCGACGATTGTTTATCTCAAAATGGATTAACCAAAGATGAG CTTAAGCCGCCCAAAGAAATACGGGAACCTTCGGAAAAAATTCTCTGTTTCCATAAATGC ATTGCTTTAAGCACCGGAGTTTTAAGTAAAGATGGAGAAATAATGATCGATGCTATAAAA GCCAATATCGCCAAGGATTCGCATATGTCTGAAAGCGTCGGACAAGAGGTATTAACTTGT TTGAAAGCAATTGGAGAAAAAATTATTACGTGC…	450	RILKMANIPSHLILLLVTAVVVLGDSGEDHPPPPIEALMARPQKSQIDDCLSQNGLTKDE LKPPKEIREPSEKILCFHKCIALSTGVLSKDGEIMIDAIKANIAKDSHMSESVGQEVLTC LKAIGEKIITCEDMKKLAKCLPKPPKRPE*	149	complete ORF	XP_030757558.1|	Uncharacterized protein LOC115883345 [Sitophilus oryzae]/GOBP	8e-27	41.27	sp	PBP/GOBP family	IPR006170	PF01395
OlOBP13	CDS_7065_unigene_651	ATGATACGATCTAATACATTTCTGGTTTGGTCAATTGTTGCTGTCATATTTTGGCAAAAA TGCGATGCTGCCTGTGAAAGACCCAACGCAATGACTGAAGCAGAAGATGGTTGCTGGAGC AAAACAGTTGAGATTATTGACAGGATCCAATATAGTACTAAAAGCGTGTTGAATTTTGCA AAAAAGAAACTAGGTCTAAGTGTTGAGGAGCAAAACACACCGCAAAAGTGCGACTACTAC CAATGTATATTCAACATTTTAAAAATGCTTAATGGGAATGGTTATCCAAATTATGATGAA ATAGTTCACTGGATAGATAATAATATAATTTATAACCATGCAAAAGACATTTATGAACAA TTAAATAATTGCAACAATGCTCTAAGTGAAAGC…	537	MIRSNTFLVWSIVAVIFWQKCDAACERPNAMTEAEDGCWSKTVEIIDRIQYSTKSVLNFA KKKLGLSVEEQNTPQKCDYYQCIFNILKMLNGNGYPNYDEIVHWIDNNIIYNHAKDIYEQ LNNCNNALSESISSNIYFSGAINSTEEQPTGTLQGTCETSQEFMKCLSTVNCKVFRYP*	178	5'lost	XP_030759902.1	Uncharacterized protein LOC115885215 [Sitophilus oryzae]/GOBP	4e-77	70.51	sp	PBP/GOBP family	IPR036728
OlOBP14	CDS_7198_unigene_6654	ATGATTAAGATATTTGCCTTAATTTTTGCGATATTTCTTCCACATATTTCCATTTCCGAT CTCGAAAATACTTGGTATTTGGAATCGTTTTGCTACTCAAGGGCCATGTCCGATGAAATG AAGGAACTAGCTCAAATGTTACATGACACATGTGTTGCTGAGACTGGTGTATCCGAAGAT TTGATTGATAAAGTCAATAGCGAGAAAATATTCGCGGATGACGAAAATCTTAAATGTTAC ATTAAGTGTCTCATGGTCCAAATGGCTTGCATTGATGATGAAGGTATAATTGATGTTGAA GCTACAATTGCCGTTCTTCCCGAAGAAATGCAAGAAGAAGCTGCCCCAGTTGTTAGAAGT TGTGGAACTAAAGTTGGAAGTAATCCTTGTGAG…	456	MIKIFALIFAIFLPHISISDLENTWYLESFCYSRAMSDEMKELAQMLHDTCVAETGVSED LIDKVNSEKIFADDENLKCYIKCLMVQMACIDDEGIIDVEATIAVLPEEMQEEAAPVVRS CGTKVGSNPCENAWLTHKCYAEMNPEKYMLV*	151	complete ORF	QCT83265.1	odorant binding protein 11 [Sitophilus zeamais]	8e-71	70.86	sp	PBP/GOBP family	IPR006170	PF01395
OlOBP15	CDS_7199_unigene_6655	ATGAAACCACACGCGATATTGTGTCATTTGTTAGTGGTCACATATTTTGTTCATGTTAGG GCCATGTCCGATGAAATGAAGGAACTAGCTCAAATGTTACATGACACATGTGTTGCTGAG ACTGGTGTATCCGAAGATTTGATTGATAAAGTCAATAGCGAGAAAATATTCGCGGATGAC GAAAATCTTAAATGTTACATTAAGTGTCTCATGGTCCAAATGGCTTGCATTGATGATGAA GGTATAATTGATGTTGAAGCTACAATTGCCGTTCTTCCCGAAGAAATGCAAGAAGAAGCT GCCCCAGTTGTTAGAAGTTGTGGAACTAAAGTTGGAAGTAATCCTTGTGAGAATGCCTGG TTGACGCACAAATGCTACGCCGAAATGAATCCA…	414	MKPHAILCHLLVVTYFVHVRAMSDEMKELAQMLHDTCVAETGVSEDLIDKVNSEKIFADD ENLKCYIKCLMVQMACIDDEGIIDVEATIAVLPEEMQEEAAPVVRSCGTKVGSNPCENAW LTHKCYAEMNPEKYMLV*	137	complete ORF	QCT83265.1	odorant binding protein 11 [Sitophilus zeamais]	3e-73	78.03	sp	PBP/GOBP family	IPR006170	PF01395
OlGOBP1	CDS_6628_unigene_6039	ATGTCAGCTGTAGTTATTTGTATTATGTTAGGACTTGTTGGAAGCAGTTTGGCCAAGGTC ACTTTGCCACCAGAACTTCAAGAATACGTGGACGAGCTACACTCAATGTGTCTATCTAAA GGTGGACTCACCGAAGATCACCATTCAGCATACGATATTAAACACAAAGATCAAAAAATG ATGTGCTATATGAAGTGTCTTATGTTAGAATCCAAATGGATGAAACCTGACGGTACGATT GATTACGACTTTATAGAAGCTCAATCTTACCCAGATGTTAAGGATATATTGATGGCAGCT TTAAGTAAATGCAAAAATATTGACGGAGGTGCAGATTTTTGCGAGAAATCTTACAACTTT AATTACTGTTTGCATCAAGCTGATCCCGAGAAC…	408	MSAVVICIMLGLVGSSLAKVTLPPELQEYVDELHSMCLSKGGLTEDHHSAYDIKHKDQKM MCYMKCLMLESKWMKPDGTIDYDFIEAQSYPDVKDILMAALSKCKNIDGGADFCEKSYNF NYCLHQADPENWFLV*	135	complete ORF	XP_030747957.1	General odorant-binding protein 83a-like [Sitophilus oryzae]	9e-77	78.52	sp	PBP/GOBP family	IPR006170	PF01395
OlGOBP2	CDS_7835_unigene_7347	CTACAGGATAGTGCATCCAAAAAATGCGATATTCCTCCTACTGCGCCTAAGAAGATCGAA GAAGTTATAACTATTTGTCAAGATGAAATAAAAATAGCCATATTGTCCGAGGCTCTAGAA GCTCTTAATATCAATGAAGAAAAAGGAAGGGTAAAGAGGTCAACTTTCAGTCCTGATGAA AAGCGCATTGCAGGCTGTCTTCTCCAATGTGTATATCGTAAACTGGATGCTGTAAATGAA AATGGTTTCCCAACTGAAGAAGGCCTAGTCACACTCTACACGGAAGGTGTTAGTCAAAAA GAATATGCCCTGGCTACTCACCACGCAGTG	330	LQDSASKKCDIPPTAPKKIEEVITICQDEIKIAILSEALEALNINEEKGRVKRSTFSPDE KRIAGCLLQCVYRKLDAVNENGFPTEEGLVTLYTEGVSQKEYALATHHAV	110	5'3'lost	XP_030765038.1	general odorant-binding protein 70 [Sitophilus oryzae]	4e-59	84.55	no	PBP/GOBP family	IPR036728
OlPBP1	CDS_9535_unigene_9179	ATGAGAGCTATATTCGTTGTTTTGGCTATTATAAGCTATAGCAAGGTTTCTGCTTTCTCG CTCTTACCAGAGGAAAAAGAGCTAAGCGAAAAATTGTCCAAAGAATGCATAACTGAAACA TCAATTGACAAGAGTATTCTTGATGCTGATGATATAGCTCCTGAAAATGTGCAAAAAGTA GGCTCATTTGCGCTCTGCATGACGAAGAAAATTGGCTACCAAGACGAAAATGGTATTCTG AAAACCGATGTCATTAAGAAAGAACTAACAACGTATTTCGGAGATAGTACCAGAGCAGAC ACTGTCGTTAAGAAATGCTTCGTACAGCAATCAACTCCCGAAGAAACAGCTTTAAAATCA CTCTTGTGTGTCACGGAGGAAATATCTGACAAA…	396	MRAIFVVLAIISYSKVSAFSLLPEEKELSEKLSKECITETSIDKSILDADDIAPENVQKV GSFALCMTKKIGYQDENGILKTDVIKKELTTYFGDSTRADTVVKKCFVQQSTPEETALKS LLCVTEEISDK*	131	complete ORF	KX814428.1	Cyrtotrachelus buqueti pheromone binding protein 8 (PBP8) mRNA, complete cds/Tenmo B1	4e-34	48.89	sp	PBP/GOBP family	IPR006170	PF01395
OlPBP2	CDS_9640_unigene_9293	ATGAAGGTGCTCAGCTTAGTTGTTTGTTTCTTTGCCACTGTGATATTGGCTGATGATGTT CAAGATAGATGGAACAAAGTTCACAAGGGATGCCAAGAGACTCCCGGTACATTTGTAGAG GAGATCGTTTTCGAAAAACTGAAGAATGGTGAAAAAGTTGATCTTCCCCCTAACTTTGGT GTTCACGCATTCTGCATGTTAAAACAATTGGATCTGCAAGACAGTCAGGGCAAAGTACAA GAAAAAGCTGTCCAAGCAGCCGTTGAAAGATCTGCCGCTGACCAAACTAAGGTTAAACAA ATCGTAGGAGAATGTTCGGCAGTGAGCAAAGATTCCAAAGAGGCCACCGCTCTTGGTCTG TTTGATTGTTTAGGCAAACATAAGATTAATATC…	396	MKVLSLVVCFFATVILADDVQDRWNKVHKGCQETPGTFVEEIVFEKLKNGEKVDLPPNFG VHAFCMLKQLDLQDSQGKVQEKAVQAAVERSAADQTKVKQIVGECSAVSKDSKEATALGL FDCLGKHKINIG	132	complete ORF	KX814430.1	Pheromone binding protein 10 [Cyrtotrachelus buqueti]	3e-50	63.16	Sp	PBP/GOBP family	IPR006170	PF01395
^ Protein domains predicted using InterPro protein sequence analysis & classification database (InterPro 7. 6.0)

### Sheet: SNMP
Gene Name	Unigene ID	Transcript 5'-3'	Transcript length	Predicted protein sequence	Predicted protein length	Status	GenBank accession	NR_annotation	E value	Identities(%)	Signal peptide	TMD (No's) 	Predicted Domains^		InterPro Entry	Pfam
OlSNMP1b	CDS_3288_unigene_2391	ATGCGCTCACCTAAGACATTTTTAACTGTGGGATGTGTGACGTTCCTTGTATGTTTGTTA ACAGAATTTTGGCTCTTTGATGTAATATTGAGAATAGGGGTTCGAGATCAAACTGCTTTG AGGAAACGAAATGAAATTCGACAAATATACCTAAAAATACCATTCCCGTTGAATTTTAAC ATCTACTTTTTTAACGTGTCAAATCCCGATGACATCCAGCAAGGTGCAACACCTATAGTG AAAGAAATAGGACCTTACTCCTATGATGAATACATTGAAAAGATCGATGTAGTAGATAAC GCTGCTGAAGATAGCCTTGCATATACGCCTTATAACATATTTAAATTCAACCAAGAAAAA TCAGGAAATTTAACCGATGAAGACAATGTGACA…	1572	MRSPKTFLTVGCVTFLVCLLTEFWLFDVILRIGVRDQTALRKRNEIRQIYLKIPFPLNFN IYFFNVSNPDDIQQGATPIVKEIGPYSYDEYIEKIDVVDNAAEDSLAYTPYNIFKFNQEK SGNLTDEDNVTILHPVIVGMVNQVLRDTPVYASIINKSIPEIFNNPKDIFLTGRVKDILF DGLEINCKSKDFSATAVCSQMKSQIPGLKFKEGDEKTFLFSLLGPRNATKSKRIKVLRGI SQSSDLGRVLEVDGQKETTIWSTTECNRYNGTDGWIFPPLMKPEEGMKSFSTDLCRNIKL KYVNDTVLKKLDVRIYETDLGDQSSNEEEKCYCRTPTTCLKKGVFDLSKCMGVPIYATLP HFLHTDDSYLKLVEGLEPDTEKHSLRAFLEPVT…	523	Complete ORF	QEX08000.1	Sensory neuron membrane protein 1b [Sitophilus zeamais]	0	62.91	no	1	CD36-like proteins		IPR002159	PF01130
OlSNMP2	CDS_6246_unigene_5629	TTAGATTTGACGACATGTCAAGGAGCTCCAGTCTTAGTGTCCTTTCCGCATTTCTTGTAT GGAGATGAGAAGTATGTAAAAGCAGTTGAAGGAGTTAAACCTAATAAGACGTTACATGAA ACCTACGTCATTTTGGAACCAGTAAGCGGTACACCATTAACTTTGTCGAAAAGGGTTCAG TTCAATATGTTCATAAGACCTGTCCAGAATATATCAAGTTTGGAAAATGTAACACATTCA GTGATCCCGATATTTTGGATCGATGAGAGTACAACGCTTACTGGACCATACATGGATATG TTAAAAGTG	309	LDLTTCQGAPVLVSFPHFLYGDEKYVKAVEGVKPNKTLHETYVILEPVSGTPLTLSKRVQ FNMFIRPVQNISSLENVTHSVIPIFWIDESTTLTGPYMDMLKV	103	5'-3' lost	XP_030753770.1	Sensory neuron membrane protein 2-like [Sitophilus oryzae]	6e-49	72.55	no	0	CD36-like proteins		IPR002159	PF01130
OlSNMP1a	CDS_760_unigene_10806	ATGAGATTTCCAATGAAGCTGGCGATCGCGAGCGGCGCCTCCTTAGTTTTCATCATAGCT GTGGGTTTCATCATGTTTCCGAAGATGATTAAAGGAAAAATCAAAGATATGGTAAATTTG AAGCCAGGTAGTGAATTGAGAGACATGTTTGTAAAAGTGCCCTTTGCACTTGGCTTCAAG GTTTATATATTCTCCGTTCTCAATCCTGATGATGTCCAAAAAGGGGCGATACCAAGATTA AGAGAAATAGGGCCATTTTGTTACGAAGAGTGGAAAACAAAAATAAATATTGATGATGTT GAAGCTGAAGACGCAATGAGCTACGATCCAGTCGATACCTTCTATAAAGCTGACGGTCCG GATTGTGTAGATGACAATACTGAAGTTACTATA…	1554	MRFPMKLAIASGASLVFIIAVGFIMFPKMIKGKIKDMVNLKPGSELRDMFVKVPFALGFK VYIFSVLNPDDVQKGAIPRLREIGPFCYEEWKTKINIDDVEAEDAMSYDPVDTFYKADGP DCVDDNTEVTIPHPMILGMVNAVVRSKPGAIGITGKAINSIWSNPKSLFITTKAKDLLFD GIIIPCGVKDFAGKAVCTTLKNEPSLKVIDEDNVAFSIMGPKNATPGKRIKAHRGLRDYR DVGRIITFDKNPKMSVWNVSTCDEIKGTDGTIFPPLLRKEQGLASFAPDLCRSLIAQYQS KTKYNGIPVSVFTANLGDQSKNPDEKCYCTTPDTCLKKGLMDLFKCAKIPLYVSLPHFYD SHESYLKGVIGLNPDEEKHGIKILFELMTGSPV…	517	Complete ORF	QEX07999.1	Sensory neuron membrane protein 1a [Sitophilus zeamais]	0	74.52	no	1	CD36-like proteins		IPR002159	PF01130
^ Protein domains predicted using InterPro protein sequence analysis & classification database (InterPro 7.6.0)
 TMD − transmembrane domains
